# Structural insights into the recognition of mono- and di-acetylated histones by the ATAD2B bromodomain

**DOI:** 10.1101/263624

**Authors:** Jonathan T. Lloyd, Kyle McLaughlin, Mulu Y. Lubula, Jamie C. Gay, Andrea Dest, Cong Gao, Margaret Phillips, Marco Tonelli, Gabriel Cornilescu, Matthew R. Marunde, Chiara M. Evans, Samuel P. Boyson, Samuel Carlson, Michael-Christopher Keogh, John L. Markley, Seth Frietze, Karen C. Glass

**Affiliations:** Department of Pharmaceutical Sciences, Albany College of Pharmacy and Health Sciences, Colchester, VT, 05446, USA; Department of Biomedical and Health Sciences, University of Vermont, Burlington, VT 05405, USA; National Magnetic Resonance Facility at Madison and Department of Biochemistry, University of Wisconsin-Madison, Madison, WI, 53706, USA; EpiCypher Inc, Durham, NC, USA

**Keywords:** Acetyllysine, bromodomain, chromatin reader domain, epigenetics, histone, post-translational modification

## Abstract

Bromodomains are chromatin reader modules that recognize acetylated lysine. Different bromodomains exhibit a preference for specific patterns of lysine acetylation marks on core and variant histone proteins, however, the functional relationships that exist between histone acetyllysine ligands and bromodomain recognition remain poorly understood. In this study, we examined the ligand specificity of the ATAD2B bromodomain and compared it to its closely related paralog in ATAD2. We show that the ATAD2B bromodomain selects for mono- and di-acetylated histones, and structural analysis identified key residues in the acetyllysine binding pocket that dictate ligand binding specificity. The X-ray crystal structure of the ATAD2B bromodomain in complex with an ATAD2 bromodomain inhibitor was solved at 2.4 Å resolution. This structure demonstrated that critical contacts required for bromodomain inhibitor coordination are conserved between the ATAD2/B bromodomains, and many of these residues play a dual role in acetyllysine recognition. We further characterized a variant of the ATAD2B bromodomain that through alternative splicing loses critical amino acids required for histone ligand and inhibitor coordination. Altogether our results outline the structural and functional features of the ATAD2B bromodomain and identify a novel mechanism important for regulating the interaction of the ATAD2B protein with chromatin.

**HIGHLIGHTS:**

- The ATAD2B bromodomain recognizes mono- and di-acetylated histone ligands.
- Chemical shift perturbations outline the ATAD2B bromodomain acetyllysine binding pocket.
- An ATAD2B bromodomain-inhibitor complex reveals important binding contacts.
- An alternate splice variant in the ATAD2B bromodomain abolishes histone and inhibitor binding.
