## Supplementary material for "Structural insights into the recognition of mono- and di-acetylated histones by the ATAD2B bromodomain": Resource Table A

### Sheet: Sheet1
EpiCypher Catalog #	EpiCypher P#	Region covered	Peptide Name	MW, g/mol
12-0203	P587	H2A 10-25	H2A (10-25)	2218.62
12-0112	P300	H2A 1-17	H2A (1-17)	2227.64
12-0062	P625	H2AX 1-17	H2A.X (1-17)	2186.62
N/A	P626	H2AX 1-17	H2A.X K5ac	2228.62
12-0198	P320	H2AZ 1-19	H2A.Z (1-19)	2245.68
12-0199	P321	H2AZ 1-19	H2A.Z (1-19) (N-ac)	2287.71
12-0200	P322	H2AZ 1-19	H2A.Z K4ac + K8ac + K12ac (1-19)	2371.79
12-0201	P323	H2AZ 1-19	H2A.Z K4ac + K8ac + K12ac (1-19) (N-ac)	2413.82
12-0194	P306	H2A 1-17	H2ACit3 + K5ac	2270.66
12-0044	P302	H2A 1-17	H2AK5ac	2269.67
12-0191	P301	H2A 1-17	H2AK5ac + K9ac + K13ac + K15ac	2395.78
12-0196	P309	H2A 1-17	H2AK5ac + K9ac + K13ac + K15ac (no N-ac)	2353.75
12-0192	P304	H2A 1-17	H2AR3me2a + K5ac	2297.73
12-0195	P307	H2A 1-17	H2AS1p + Cit3 + K5ac	2350.64
12-0078	P303	H2A 1-17	H2AS1p + K5ac	2349.65
N/A	P308	H2A 1-17	H2AS1p + K5ac + K9ac + K13ac + K15ac	2475.76
12-0197	P310	H2A 1-17	H2AS1p + K5ac + K9ac + K13ac + K15ac (no N-ac)	2433.73
12-0193	P305	H2A 1-17	H2AS1p + R3me2a + K5ac	2377.71
12-0039	P311	H2AX 132-142	H2AX (132-142)	1738.96
12-0040	P312	H2AX 132-142	H2AX (S139p)	1818.94
12-0077	P400	H2B 1-24	H2B (1-24)	2904.52
12-0207	P408	H2B 1-24	H2BK12ac	2946.55
12-0211	P412	H2B 1-24	H2BK12ac + K15ac + K16ac + K20ac	3072.66
12-0208	P409	H2B 1-24	H2BK15ac	2946.55
12-0209	P410	H2B 1-24	H2BK16ac	2946.55
12-0210	P411	H2B 1-24	H2BK20ac	2946.55
12-0206	P403	H2B 1-24	H2BK5me1	2918.54
12-0205	P402	H2B 1-24	H2BK5me2	2932.57
12-0204	P401	H2B 1-24	H2BK5me3	2947.6
12-0001	P1	H3 1-20	H3 (1-20)	2537
N/A	P246	H3 1-20	H3 (1-20) N-ac	2654.14
12-0107	P161 II	H3 1-25	H3 (1-25)	3054.62
N/A	P90G	H3.3 15-41	H3 (15-41)	3414.99
12-0128	331	H3 21-44	H3 (21-44)	2917.5
12-0130	P253	H3 52-61	H3 (52-61)	1764.1
N/A	P104	H3 74-84	H3 (74-84)	2009.37
12-0025	P100	H3 74-84	H3 (74-84) N-ac	2051.41
12-0243	P208	H3 105-124	H3 105-124	2966.54
12-0067	P213	H3 120-135	H3 120-135	2438.91
N/A	P203	H3 30-49	H3 30-49	2859.4
12-0109	P2657	H3 1-20	H3.1 (1-20), K18but	2607.13
12-0095	P245v4	H3 1-32	H3.1 (1-32)	3766.43
12-0105	P2655	H3 15-34	H3.1 (15-34)K27ac	2492.98
12-0106	P2656	H3 15-34	H3.1 (15-34)K27but	2521.03
12-0016	P202	H3 15-34	H3.1 15-34	2678.16
N/A	P2445	H3 1-32	H3.1K14ac (1-32)	3808.46
N/A	P2446	H3 1-32	H3.1K18ac (1-32)	3808.46
N/A	P2447	H3 1-32	H3.1K23ac (1-32)	3808.46
12-0213	P2667	H3.3 27-45	H3.3 (27-45)	2434.86
12-0064	P209	H3.3 15-34	H3.3 15-34	2694.16
N/A	P210	H3.3 30-49	H3.3 30-49	2875.4
12-0063	P211	H3.3 120-135	H3.3 75-94	2907.3
12-0042	P241	H3.3 15-34	H3.3K27ac (15-34)	2508.94
12-0218	1027	H3.3 15-34	H3.3K27bhb (15-34)	2553.03
12-0090	1022	H3.3 15-34	H3.3K27but (15-34)	2537.03
12-0091	1023	H3.3 15-34	H3.3K27cr (15-34)	2535.01
12-0217	1025	H3.3 15-34	H3.3K27hxo (15-34)	2565.08
12-0089	1021	H3.3 15-34	H3.3K27pro (15-34)	2523
12-0219	1024	H3.3 15-34	H3.3K27vl (15-34)	2551.06
12-0230	P2666	H3.3 27-45	H3.3K36ac (27-45)	2476.9
12-0231	P126	H3.3 27-45	H3.3K36me1	2448.88
12-0115	P2665	H3.3 27-45	H3.3K36me2 (27-45)	2462.91
12-0212	P2664	H3.3 27-45	H3.3K36me3 (27-45)	2477.95
12-0220	476	H3.3 27-45	H3.3T32p (27-45)	2514.84
12-0226	475	H3.3 27-45	H3.3T32pK36me1 (27-45)	2528.86
N/A	P53	H3 1-20	H3Cit2 (1-20)	2537.99
N/A	P56	H3 1-20	H3Cit2 + K4ac + K9ac + K14ac + K18ac (1-20)	2706.13
N/A	P63	H3 1-20	H3Cit2 + K4me2 (1-20)	2566.04
N/A	P54	H3 1-20	H3Cit2 + K4me3 (1-20)	2581.07
N/A	P55	H3 1-20	H3Cit2 + K4me3 + K9ac + K14ac + K18ac (1-20)	2707.18
N/A	P2670	H3 1-20	H3Cit8 (1-20)	2724.2
12-0123	P11	H3 1-20	H3K14ac + K18ac (1-20)	2621.07
N/A	P155	H3 1-20	H3K14me2	2640.16
12-0158	P156	H3 1-20	H3K14me3	2655.19
N/A	217	H3 1-20	H3K14-Nle (1-20)	2597.13
12-0005	P10	H3 1-20	H3K18ac (1-20)	2579.04
12-0109	P158 I	H3 1-25	H3K18ac (1-25)	3096.65
12-0127	P169	H3.3 15-34	H3K18ac + K23ac + K27ac	2593.05
N/A	P170 I	H3.3 15-34	H3K18ac + K23ac + K27ac + S28p	2673.03
12-0013	P139	H3 1-20	H3K18me1 (1-20)	2551.03
12-0014	P138	H3 1-20	H3K18me2 (1-20)	2565.06
N/A	P91G	H3.3 15-41	H3K18me3	3458.07
12-0015	P137	H3 1-20	H3K18me3 (1-20)	2580.09
N/A	P95G	H3.3 15-41	H3K18me3 + K36me3	3501.16
N/A	P218	H3 11-26	H3K18-Nle (11-26)	2109.57
12-0056	P171	H3.3 15-34	H3K23ac	2508.97
N/A	P215	H3 15-34	H3K23me1 15-34	2692.19
N/A	P2663	H3.3 15-34	H3K23me2 (15-34)	2419.88
12-0190	P853 I	H3 15-34	H3K23me3 (15-34)	2721.3
N/A	219	H3 15-31	H3K23-Nle (15-31)	2236.71
12-0049	P242	H3.3 15-34	H3K27ac + S28p	2816.18
12-0176	336	H3 21-44	H3K27acK36me1 (21-44)	2974.5
N/A	337	H3 21-44	H3K27acK36me2 (21-44)	2988.5
12-0177	P2716	H3 21-44	H3K27acK36me3 (21-44)	2975.5
12-0017	P197	H3.3 15-34	H3K27me1	2480.93
12-0018	P196	H3.3 15-34	H3K27me2	2494.95
12-0234	P226	H3.3 15-34	H3K27me2 + S28p	2574.93
12-0019	P195	H3.3 15-34	H3K27me3	2509.99
12-0055	P225	H3.3 15-34	H3K27me3 + S28p	2589.97
12-0129	335	H3 21-44	H3K36ac (21-44)	2959.5
12-0174	332	H3 21-44	H3K36me1 (21-44)	2931.5
12-0229	333	H3 21-44	H3K36me2 (21-44)	2945.5
N/A	P93G	H3.3 15-41	H3K36me3	3458.07
N/A	P789	H3 27-46	H3K36me3	2519.99
12-0175	334	H3 21-44	H3K36me3 (21-44)	2959.5
N/A	P265 II	H3 1-15	H3K4A + K9me2 (1-15)	1960.31
12-0002	P4	H3 1-20	H3K4ac (1-20)	2579.04
12-0120	P5	H3 1-20	H3K4ac + K14ac (1-20)	2621.07
12-0074	P15	H3 1-20	H3K4ac + K14ac + K18ac (1-20)	2663.11
12-0121	P13	H3 1-20	H3K4ac + K18ac (1-20)	2621.07
12-0119	P7	H3 1-20	H3K4ac + K9ac (1-20)	2621.07
12-0124	P8	H3 1-20	H3K4ac + K9ac + K14ac (1-20)	2663.11
12-0006	P17	H3 1-20	H3K4ac + K9ac + K14ac + K18ac (1-20)	2705.15
12-0126	P16	H3 1-20	H3K4ac + K9ac + K18ac (1-20)	2663.11
N/A	P37	H3 1-20	H3K4ac + K9ac + S10p + K14ac + K18ac (1-20)	2785.13
N/A	P187	H3 1-20	H3K4ac + K9me1 + K14ac + K18ac	2677.14
N/A	P186	H3 1-20	H3K4ac + K9me2 + K14ac + K18ac	2691.16
12-0172	P229	H3 1-20	H3K4ac + K9me3	2622.12
N/A	P43	H3 1-20	H3K4ac + K9me3 + K14ac + K18ac (1-20)	2706.2
12-0007	P34	H3 1-20	H3K4me1 (1-20)	2551.03
N/A	1028	H3 1-21	H3K4me1 (1-21)	2736.25
12-0153	P135	H3 1-20	H3K4me1 + K18ac (1-20)	2668.17
N/A	P35	H3 1-20	H3K4me1 + K9ac + K14ac + K18ac (1-20)	2677.14
12-0149	P45	H3 1-20	H3K4me1 + K9ac + K18ac (1-20)	2635.1
N/A	P260	H3 1-15	H3K4me1 + K9me2	2031.43
12-0008	P32	H3 1-20	H3K4me2 (1-20)	2565.06
N/A	P33	H3 1-20	H3K4me2 + K9ac + K14ac + K18ac (1-20)	2691.17
N/A	P44	H3 1-20	H3K4me2 + K9ac + K18ac (1-20)	2649.13
N/A	P259	H3 1-15	H3K4me2 + K9me2	2045.45
N/A	P164	H3 1-20	H3K4me2 + T6p	2645.03
N/A	P167	H3 1-20	H3K4me2 + T6p + K9ac + K14ac + K18ac	2771.14
12-0009	P18	H3 1-11	H3K4me3 (1-11)	2580.09
N/A	P661	H3 1-20	H3K4me3 (1-20)	1719.08
N/A	P662	H3 1-7	H3K4me3 (1-7)	1246.54
12-0141	P20	H3 1-20	H3K4me3 + K14ac (1-20)	2622.12
12-0145	P24	H3 1-20	H3K4me3 + K14ac + K18ac (1-20)	2664.16
12-0142	P21	H3 1-20	H3K4me3 + K18ac (1-20)	2622.12
12-0048	P19	H3 1-20	H3K4me3 + K9ac (1-20)	2622.12
12-0143	P22	H3 1-20	H3K4me3 + K9ac + K14ac (1-20)	2664.16
N/A	P25	H3 1-20	H3K4me3 + K9ac + K14ac + K18ac (1-20)	2705.19
12-0144	P23	H3 1-20	H3K4me3 + K9ac + K18ac (1-20)	2664.16
12-0156	P148	H3 1-20	H3K4me3 + K9ac + S10p (1-20)	2702.1
N/A	P39	H3 1-20	H3K4me3 + K9ac + S10p + K14ac + K18ac (1-20)	2786.18
N/A	P264 II	H3 1-15	H3K4me3 + K9me2	2060.49
12-0068	P132	H3 1-20	H3K4me3 + K9me3 (1-20)	2623.18
12-0152	P96 I	H3 1-20	H3K4me3 + R8me2a + K9me3 (1-20)	2651.23
12-0151	P89	H3 1-20	H3K4me3 + R8me2s + K9me3 (1-20)	2651.23
12-0147	P38	H3 1-20	H3K4me3 + S10p (1-20)	2660.07
12-0161	P163	H3 1-20	H3K4me3 + T6p	2660.07
N/A	P166	H3 1-20	H3K4me3 + T6p + K9ac + K14ac + K18ac	2786.18
12-0221	1040	H3 1-20	H3K4me3R8me2a	2608.18
N/A	P65	H3 1-20	H3K4N3	2563
12-0131	P254	H3 52-61	H3K56ac (52-61)	1806.13
N/A	P255	H3 52-61	H3K56me3 (52-61)	1807.18
12-0026	P103	H3 74-84	H3K79me1 (74-84)	2065.43
12-0027	P102	H3 74-84	H3K79me2 (74-84)	2079.46
12-0028	P101	H3 74-84	H3K79me3 (74-84)	2094.5
12-0003	P3	H3 1-20	H3K9ac (1-20)	2579.04
12-0066	P6	H3 1-20	H3K9ac + K14ac (1-20)	2621.07
12-0125	P14	H3 1-20	H3K9ac + K14ac + K18ac (1-20)	2663.11
12-0122	P12	H3 1-20	H3K9ac + K18ac (1-20)	2621.07
12-0061	P144	H3 1-20	H3K9ac + S10p (1-20)	2659.02
12-0228	1032	H3 1-20	H3K9bhb	2623.13
12-0086	1013	H3 1-20	H3K9but	2607.13
12-0099	1014	H3 1-20	H3K9cr	2605.12
12-0101	1043	H3 1-20	H3K9crK14crK18cr	2741.27
12-0224	1030	H3 1-20	H3K9hxo	2635.19
12-0010	P134	H3 1-20	H3K9me1 (1-20)	2551.03
12-0155	P147	H3 1-20	H3K9me1 + S10p (1-20)	2631.01
12-0011	P133	H3 1-15	H3K9me2 (1-15)	2565.06
N/A	P258	H3 1-20	H3K9me2 (1-20)	2017.4
N/A	P237	H3 1-20	H3K9me2 (1-32)	3794.48
12-0173	P238	H3 1-20	H3K9me2 + K27me1 (1-32)	3808.51
N/A	P129	H3 6-30	H3K9me2 + K27me2 (6-30)	3334.98
12-0093	P146	H3 1-20	H3K9me2 + S10p (1-20)	2645.03
12-0012	P42	H3 1-20	H3K9me3 (1-20)	2580.09
12-0054	P145	H3 1-20	H3K9me3 + S10p (1-20)	2660.07
N/A	216	H3 1-20	H3K9-Nle (1-20)	2597.13
12-0085	1012	H3 1-20	H3K9pro	2593.1
12-0225	1034	H3 1-20	H3K9su	2637.11
12-0223	1029	H3 1-20	H3K9vl	2621.16
N/A	P151	H3 1-20	H3R17me1 (1-22)	2723.21
12-0157	P149	H3 1-20	H3R17me2a (1-22)	2737.24
12-0108	P159 I	H3 1-25	H3R17me2a (1-25)	3082.67
12-0110	P160 I	H3 1-25	H3R17me2a + K18ac (1-25)	3124.71
12-0082	P150	H3 1-20	H3R17me2s (1-22)	2737.24
12-0171	P224	H3.3 15-34	H3R26me2a	2494.95
12-0168	P200	H3.3 15-34	H3R26me2a + K27me1	2509
12-0167	P198	H3.3 15-34	H3R26me2a + K27me3	2538.04
N/A	P62	H3 1-20	H3R2me1 + K4me2 (1-20)	2579.08
N/A	P51	H3 1-20	H3R2me1 + K4me3	2594.11
N/A	P52	H3 1-20	H3R2me1 + K4me3 + K9ac + K14ac + K18ac (1-20)	2720.22
12-0060	P47	H3 1-20	H3R2me2a (1-20)	2565.05
N/A	P48	H3 1-20	H3R2me2a + K4ac + K9ac + K14ac + K18ac (1-20)	2733.2
12-0150	P60	H3 1-20	H3R2me2a + K4me2 (1-20)	2593.11
12-0070	P30	H3 1-20	H3R2me2a + K4me3 (1-20)	2608.14
N/A	P50	H3 1-20	H3R2me2a + K4me3 + K9ac + K14ac + K18ac (1-20)	2734.25
N/A	P41	H3 1-20	H3R2me2a + K4me3 + K9ac + S10p + K14ac + K18ac (1-20)	2814.23
12-0148	P40	H3 1-20	H3R2me2a + K4me3 + S10p (1-20)	2687.12
12-0071	P29	H3 1-20	H3R2me2a + T3p + K4me3 (1-20)	2688.12
N/A	P28	H3 1-20	H3R2me2a + T3p + K4me3 + K9ac + K14ac + K18ac	2814.23
N/A	P61	H3 1-20	H3R2me2s + K4me2 (1-20)	2593.11
12-0159	P157	H3 1-20	H3R2me2s + K4me3	2608.14
N/A	P174	H3 1-20	H3R2me2s + K4me3 + K9ac + K14ac + K18ac	2734.25
12-0079	P140	H3 1-20	H3R8me1	2626.17
N/A	P179	H3 1-20	H3R8me1 + K9me2	2579.08
N/A	P178	H3 1-20	H3R8me1 + K9me3	2594.11
12-0080	P141	H3 1-20	H3R8me2a	2640.2
12-0164	P182	H3 1-20	H3R8me2a + K9me1	2579.08
12-0214	P181	H3 1-20	H3R8me2a + K9me2	2593.11
12-0163	P180	H3 1-20	H3R8me2a + K9me3	2608.14
12-0081	P142	H3 1-20	H3R8me2s	2640.2
12-0166	P185	H3 1-20	H3R8me2s + K9me1	2579.08
12-0215	P184	H3 1-20	H3R8me2s + K9me2	2593.11
12-0165	P183	H3 1-20	H3R8me2s + K9me3	2608.14
12-0041	P36	H3 1-20	H3S10p (1-20)	2616.98
12-0084	P243	H3.3 15-34	H3S28p	2774.14
N/A	P790	H3 27-46	H3S31p + K36me3	2599.97
12-0154	P136	H3 1-20	H3T11p (1-20)	2692.09
N/A	P57	H3 1-20	H3T3p (1-20)	2919.35
12-0072	P125	H3 1-20	H3T3p (1-20)	2616.98
12-0053	P27	H3 1-20	H3T3p + K4me3 (1-20)	2660.07
N/A	P26	H3 1-20	H3T3p + K4me3 + K9ac + K14ac + K18ac (1-20)	2785.17
12-0160	P162	H3 1-20	H3T6p	2616.98
12-0162	P165	H3 1-20	H3T6p + K9ac + K14ac + K18ac	2743.09
12-0169	P220	H3 1-20	H3T6p + K9me3	2660.07
12-0170	P221	H3 1-20	H3T6p + R8me2a + K9me3	2688.12
12-0035	P99	H4 11-27	H4 (11-27)	2403.85
12-0029	P58	H4 1-23	H4 (1-23)	2831.4
N/A	P2669	H4 1-24	H4 (1-24)	3232.7
12-0032	P68	H4 1-23	H4K12ac (1-23)	2873.43
12-0136	P364	H4 1-23	H4K12ac + K16ac	2915.47
N/A	P88	H4 11-27	H4K12ac + K16ac + K20me1 (11-27)	2487.96
12-0232	P87	H4 11-27	H4K12ac + K16ac (11-27)	2501.99
12-0051	P86	H4 11-27	H4K12ac + K16ac + K20me2 (11-27)	2515.98
12-0050	P85	H4 11-27	H4K12ac + K16ac + K20me3 (11-27)	2531.01
12-0076	P365	H4 1-23	H4K12ac + K20ac	2915.47
N/A	P370	H4 1-23	H4K12ac + KQ5,8,16,20	2873.26
N/A	P2671	H4 1-23	H4K12acK16acK20me3 (1-23)	3358.8
12-0183	P373 I	H4 1-23	H4K12me1	2845.42
12-0033	P69	H4 1-23	H4K16ac (1-23)	2873.43
12-0137	P366	H4 1-23	H4K16ac + K20ac	2915.47
12-0052	P352	H4 1-23	H4K20ac	2988.52
12-0036	P84	H4 11-27	H4K20me1 (11-27)	2417.88
12-0037	P83	H4 11-27	H4K20me2 (11-27)	2431.9
12-0038	P82	H4 11-27	H4K20me3 (11-27)	2446.94
12-0216	393	H4 1-23	H4K20me3 (1-23)	2874.53
12-0030	P66	H4 1-23	H4K5ac (1-23)	2873.43
12-0045	P70	H4 1-23	H4K5ac + K12ac (1-23)	2915.47
12-0139	379	H4 1-23	H4K5ac + K12ac + K16ac	2957.51
12-0132	P360	H4 1-23	H4K5ac + K16ac	2915.47
12-0133	P361	H4 1-23	H4K5ac + K20ac	2915.47
12-0073	P359	H4 1-23	H4K5ac + K8ac	2915.47
12-0047	P72	H4 1-23	H4K5ac + K8ac + K12ac (1-23)	2957.51
12-0034	P59	H4 1-23	H4K5ac + K8ac + K12ac + K16ac (1-23)	2999.54
12-0189	P383	H4 1-23	H4K5ac + K8ac + K12me1 + K16ac	2971.53
12-0140	380	H4 1-23	H4K5ac + K8ac + K16ac	2957.51
12-0184	P374	H4 1-23	H4K5ac + K8me1 + K12ac	2929.5
12-0188	P382	H4 1-23	H4K5ac + K8me1 + K12ac + K16ac	2971.53
12-0116	P2704	H4 1-23	H4K5but (1-23)	2901.53
12-0227	395	H4 1-23	H4K5butK8butK12but	3041.72
12-0102	396	H4 1-23	H4K5crK8crK12cr	3035.67
12-0118	P2706	H4 1-23	H4K5K8but (1-23)	2971.63
12-0181	P371 I	H4 1-23	H4K5me1	2845.42
12-0187	P381	H4 1-23	H4K5me1 + K8ac + K12ac + K16ac	2971.53
12-0185	P375	H4 1-23	H4K5me1 + K8ac + K12me1	2901.49
12-0186	P376	H4 1-23	H4K5me1 + K8me1 + K12me1	2873.48
12-0222	394	H4 1-23	H4K5proK8proK12pro	2999.63
12-0031	P67	H4 1-23	H4K8ac (1-23)	2873.43
12-0134	P362	H4 1-23	H4K8ac + K12ac	2915.47
12-0138	378	H4 1-23	H4K8ac + K12ac + K16ac	2957.51
12-0046	P71	H4 1-23	H4K8ac + K16ac (1-23)	2915.47
12-0135	P363	H4 1-23	H4K8ac + K20ac	2915.47
12-0117	P2705	H4 1-23	H4K8but (1-23)	2901.53
12-0182	P372	H4 1-23	H4K8me1	2845.42
12-0111	P75	H4 1-23	H4R3me1 (1-23)	2770.32
12-0103	P81	H4 1-23	H4R3me1 + K5ac + K8ac + K12ac + K16ac + K20ac (1-23)	2980.5
12-0058	P73	H4 1-23	H4R3me2a (1-23)	2784.34
N/A	P350 I	H4 1-23	H4R3me2a + K5ac	2826.38
N/A	P79	H4 1-23	H4R3me2a + K5ac + K8ac + K12ac + K16ac + K20ac (1-23)	2994.53
12-0059	P74	H4 1-23	H4R3me2s (1-23)	2784.34
N/A	P80	H4 1-23	H4R3me2s + K5ac + K8ac + K12ac + K16ac + K20ac (1-23)	2994.53
12-0180	P357	H4 1-23	H4S1p (1-23)	2911.4
12-0179	P353	H4 1-23	H4S1p + K5ac + K8ac + K12ac + K16ac	3079.52
N/A	P78	H4 1-23	H4S1p + R3me1 (1-23)	2850.3
N/A	P76	H4 1-23	H4S1p + R3me2a (1-23)	2864.32
N/A	P77	H4 1-23	H4S1p + R3me2s (1-23)	2864.32
